# Modular cloning of multigene vectors for the baculovirus system and yeast

**DOI:** 10.1101/2024.10.07.616927

**Authors:** Zhihao Lai, Sarena F. Flanigan, Marion Boudes, Chen Davidovich

## Abstract

Recombinant macromolecular complexes are often produced by the baculovirus system, using multigene expression vectors. Yet, the construction of baculovirus-compatible multigene expression vectors is complicated and time-consuming. Furthermore, while the baculovirus and yeast are popular protein expression systems, no single method for multigene vector construction is compatible with both. Here we present the modular cloning (MoClo) Baculo toolkit for constructing multigene expression vectors for the baculovirus system and, through compatibility with the MoClo Yeast toolkit, also for yeast. Vector construction by MoClo Baculo utilises Golden Gate assembly, which does not require PCR, primers or the sequencing of intermediate products. As a proof of principle, MoClo Baculo was used to construct baculovirus and yeast multigene vectors expressing the four- and five-subunit human Polycomb Repressive Complex 2. We show that MoClo Baculo simplifies and expedites the construction of multigene expression vectors for the baculovirus system and provides compatibility with yeast as an alternative expression system.
