## Supplementary Table 1 for "Modular cloning of multigene vectors for the baculovirus system and yeast"

### Sheet: Sheet1
Part number:	1	2		3	4		5	6
Part function:	Connectors	Promoter and N-terminal tag		CDS	C-terminal tag and terminator		Connectors	Backbone, recombination, selection and delivery
Sub-part number:		2a	2b		4a	4b		6a (*MoClo Yeast toolkit part 6)	6b (*MoClo Yeast toolkit part 7)	6c (*MoClo Yeast toolkit part 8a)	6d (*MoClo Yeast toolkit part 8b)
Sub-part function:		Promoter	N-terminal Tag		C-terminal Tag	Terminator
BV and yeast	ConLS*		3xFlag-6xHis	mTurquoise2*	3xFlag-6xHis*		ConR1*	Backbone (ori, AmpR)* [BB]
	ConL1*		MBP-PrS	Venus*	PrS-MBP		ConR2*
	ConL2*		2xProtein A-TEV	mRuby2*	TEV-2xProtein A		ConR3*
	ConL3*		Strep-TEV		TEV-Strep		ConR4*
	ConL4*		mTurquoise2		mTurquoise2*		ConR5*
	ConL5*		Venus		Venus*		ConRE*
	ConLS'*		mRuby2		mRuby2*		ConRE'*
		GFP dropout*
		Spacer*
BV only		polH				tSV40		Recombination to BV DNA (Tn7) [BV rec.]	Backbone (BV backbone, ori, AmpR and GenR) [BV BB]
		polH (no N-term tag)			tSV40 (no C-term tag)			Recombination to BV DNA + SpecR (Tn7, SpecR) [BV rec. + SpecR]
Yeast only		pTDH3				tENO1*		URA3 selection (yeast)* [YB1]	URA3 3'Hom* [YB2]	Backbone (ori, AmpR)* [YB3]	URA3 5'Hom* [YB4]
		pCCW12				tSSA1*		LEU2 selection (yeast)* [YB1]	LEU2 3'Hom* [YB2]	Backbone (ori, KanR)* [YB3]	LEU2 5'Hom* [YB4]
		pPGK1				tADH1*		HIS3 selection (yeast)* [YB1]	HO 3'Hom* [YB2]	Backbone (ori, SpecR)* [YB3]	HO 5'Hom* [YB4]
		pHHF				tPGK1*		KanR selection (yeast)* [YB1]	2micron (yeast plasmid)* [YB2]	Backbone (ori, AmpR)* [YB3]
		pTEF1				tENO2*		NatR selection (yeast)* [YB1]	CEN6/ARS4 (yeast plasmid)* [YB2]	Backbone (ori, KanR)* [YB3]
		pTEF2				tTDH1*		HygR selection (yeast)* [YB1]		Backbone (ori, SpecR)* [YB3]
		pGAL1			tENO1 (no C-term tag)*			ZeoR selection (yeast)* [YB1]
		pTDH3 (no N-term tag)*			tSSA1 (no C-term tag)*
		pCCW12 (no N-term tag)*			tADH1 (no C-term tag)*
		pPGK1 (no N-term tag)*			tPGK1 (no C-term tag)*
		pHHF2 (no N-term tag)*			tENO2 (no C-term tag)*
		pTEF1 (no N-term tag)*			tTDH1 (no C-term tag)*
		pTEF2 (no N-term tag)*
		pHHF1 (no N-term tag)*
		pHTB2 (no N-term tag)*
		pRPL18B (no N-term tag)*
		pALD6 (no N-term tag)*
		pPAB1 (no N-term tag)*
		pRET2 (no N-term tag)*
		pRNR1 (no N-term tag)*
		pSAC6 (no N-term tag)*
		pRNR2 (no N-term tag)*
		pPOP6 (no N-term tag)*
		pRAD27 (no N-term tag)*
		pPSP2 (no N-term tag)*
		pREV1 (no N-term tag)*
		pMFA1 (no N-term tag)*
		pMFα2 (no N-term tag)*
		pGAL1 (no N-term tag)*
		pCUP1 (no N-term tag)*
*parts originated from the MoClo Yeast toolkit
