## Supplementary Table 2 for "Modular cloning of multigene vectors for the baculovirus system and yeast"

### Sheet: Sheet1
Plasmid	Resistance	Level 0 part	Details
Parts for BV expression that were generated in this study (see Supplementary Data 1 for sequences)
pMB.001	Amp, Gent,	6bcd	Backbone (BV backbone, ori, AmpR and GenR)
pMB.002	Amp, Gent, Spec	N.A. (Level 1 plasmid)	Level 2 Backbone (BV backbone, ori, AmpR, SpecR and GenR)
pMB.003	Cam	6a	Recombination to BV DNA (Tn7)
pMB.004	Cam, Spec	6a	Recombination to BV DNA + SpecR (Tn7, SpecR)
pMB.005	Cam	2	polH (no N-term tag)
pMB.006	Cam	2a	polH (N-term tag)
pMB.007	Cam	4	tSV40 (no C-term tag)
pMB.008	Cam	4b	tSV40 (C-term tag)
pMB.BIG1a	Amp, Gent, Spec	N.A. (Level 1 plasmid)	BiGBac compatible Level 2 Backbone (BV backbone, ori, AmpR, SpecR and GenR)
pMB.BIG1b	Amp, Gent, Spec	N.A. (Level 1 plasmid)	BiGBac compatible Level 2 Backbone (BV backbone, ori, AmpR, SpecR and GenR)
pMB.BIG1c	Amp, Gent, Spec	N.A. (Level 1 plasmid)	BiGBac compatible Level 2 Backbone (BV backbone, ori, AmpR, SpecR and GenR)
pMB.BIG1d	Amp, Gent, Spec	N.A. (Level 1 plasmid)	BiGBac compatible Level 2 Backbone (BV backbone, ori, AmpR, SpecR and GenR)
pMB.BIG1e	Amp, Gent, Spec	N.A. (Level 1 plasmid)	BiGBac compatible Level 2 Backbone (BV backbone, ori, AmpR, SpecR and GenR)
Parts for yeast expression that were generated in this study (see Supplementary Data 2 for sequences)
pMY.001	Cam	2a	pTDH3 (N-term tag)
pMY.002	Cam	2a	pCCW12 (N-term tag)
pMY.003	Cam	2a	pPGK1 (N-term tag)
pMY.004	Cam	2a	pHHF2 (N-term tag)
pMY.005	Cam	2a	pTEF1 (N-term tag)
pMY.006	Cam	2a	pTEF2 (N-term tag)
pMY.007	Cam	2a	pGAL1 (N-term tag)
Parts for both yeast and BV expression that were generated in this study (see Supplementary Data 3 for sequences)
pM.001	Cam	2b	MBP-Prs
pM.002	Cam	4a	Prs-MBP
pM.003	Cam	2b	2xProtein A-TEV
pM.004	Cam	4a	TEV-2xProtein A
pM.005	Cam	2b	mTurquoise2
pM.006	Cam	2b	Venus
pM.007	Cam	2b	mRuby2
pM.008	Cam	2b	3xFlag-6xHis
pM.009	Cam	2b	Strep-TEV
pM.010	Cam	4a	TEV-Strep
ORF parts that were generated in this study (see Supplementary Data 4 for sequences)
pCDS.EED	Cam	3	EED
pCDS.EZH2	Cam	3	EZH2
pCDS.RBBP4	Cam	3	RBBP4
pCDS.SUZ12	Cam	3	SUZ12
pCDS.AEBP2.I3	Cam	3	AEBP2 [Isoform 3]
BV expression vectors that were generated in this study (see Supplementary Data 5 for sequences)
pMB.M.E2	Amp, Gent,	N.A. (Level 1 plasmid)	Expression of MBP-EZH2
pMB.M.S12	Amp, Gent,	N.A. (Level 1 plasmid)	Expression of MBP-SUZ12
pMB.M.ED	Amp, Gent,	N.A. (Level 1 plasmid)	Expression of MBP-EED
pMB.M.R4	Amp, Gent,	N.A. (Level 1 plasmid)	Expression of MBP-RBBP4
pMB.AI3	Amp, Gent,	N.A. (Level 1 plasmid)	Expression of AEBP2 [Isoform 3]
pMB.PRC2	Amp, Gent, Spec	N.A. (Level 2 plasmid)	Expression of MBP-EZH2, MBP-SUZ12, MBP-EED and MBP-RBBP4
pMB.PRC2.AEBP2	Amp, Gent, Spec	N.A. (Level 2 plasmid)	Expression of MBP-EZH2, MBP-SUZ12, MBP-EED, MBP-RBBP4 and AEBP2 [Isoform 3]
pMB.BIG1a.PRC2	Amp, Gent, Spec	N.A. (Level 2 plasmid)	Expression of EZH2, MBP-SUZ12, EED, RBBP4
pMB.BIG1b.MTF2-PALI1	Amp, Gent, Spec	N.A. (Level 2 plasmid)	Expression of MTF2 and PALI1
pMB.BIG1c.G9A-GLP	Amp, Gent, Spec	N.A. (Level 2 plasmid)	Expression of G9A and Strep-GLP
pBIG2abc.PRC2.1-EHMT	Amp, Gent, Cam	N.A. (Level 3 plasmid)	Expression of EZH2, MBP-SUZ12, EED, RBBP4, MTF2, PALI1, G9A and Strep-GLP
A yeast expression vector that was generated in this study (see Supplementary Data 6 for sequences)			Expression of ProtA-EZH2, SUZ12, EED and RBBP4
pMY.PRC2	Kan	N.A. (Level 2 plasmid)
