## Supplementary Table 3 for "Modular cloning of multigene vectors for the baculovirus system and yeast"

### Sheet: Sheet1
Parts name	Parts position	Upstream integration sequence	Downstream integration sequence	Requirement
Promoter	2	GCATCGTCTCATCGGTCTCAAACG	GGGCTGTGAGACCTGAGACGGCAT	BsaI/BsmBI/PmeI free
Promoter	2a	GCATCGTCTCATCGGTCTCAAACG	GGAAGATGAGACCTGAGACGGCAT	BsaI/BsmBI/PmeI free
N'Tag	2b	GCATCGTCTCATCGGTCTCAAAGATG	TCCGGTATGTGAGACCTGAGACGGCAT	ATG included (underlined), no stop codon should be added, BsaI/BsmBI/PmeI free, in frame with the ATG (underlined)
CDS	3	GCATCGTCTCATCGGTCTCATATG	GGATCCTGAGACCTGAGACGGCAT	ATG included (underlined), no stop codon should be added, BsaI/BsmBI/PmeI free, in frame with the ATG (underlined)
C'Tag	4a	GCATCGTCTCATCGGTCTCAATCCTCAGGT	TCCGGTGGCTGAGACCTGAGACGGCAT	BsaI/BsmBI/PmeI free, +1 frame
Terminator	4b	GCATCGTCTCATCGGTCTCATGGCTAATGA	GGGCTGTGAGACCTGAGACGGCAT	BsaI/BsmBI/PmeI free
Terminator	4	GCATCGTCTCATCGGTCTCAATCCTAATGA	GGGCTGTGAGACCTGAGACGGCAT	BsaI/BsmBI/PmeI free
BV rec.	6a	GCATCGTCTCATCGGTCTCATACATC	GGGAGTTGAGACCTGAGACGGCAT	BsaI/BsmBI/PmeI free, Tn7L must be included with the following sequence: aaccagataagtgaaatctagttccaaactattttgtcatttttaattttcgtattagcttacgacgctacacccagttcccatctattttgtcactcttccctaaataatccttaaaaactccatttccacccctcccagttcccaactattttgtccgcccaca
BV BB	6bcd	GGTCTCAGAGT	CCCTTGAGACC	BsaI/BsmBI/PmeI free, a suitable bacterial origin of replication and selection marker should be included, Tn7R must be included with the following sequewnce: gtgtgggcggacaataaagtcttaaactgaacaaaatagatctaaactatgacaataaagtcttaaactagacagaatagttgtaaactgaaatcagtccagttatgctgtgaaaaagcatactggacttttgttatggctaaagcaaactcttcattttctgaagtgcaaattgcccgtcgtattaaagaggggcgtggccaagggcatggtaaagactatattc
