## Supplementary Table 4 for "Modular cloning of multigene vectors for the baculovirus system and yeast"

### Sheet: Sheet1
Modified connectors	ssDNA	Backbone
ConLS'A	ACCCTGAATTCGCATCTAGAGTTTAAACGCTCTATGGTCTAAAGTTTCTGATGAGACGTGGTAGAGCCACA	pYTK008
ConLS'B	ACCCTGAATTCGCATCTAGAGTTTAAACTATATCTCAATCGGGGTTTCTGATGAGACGTGGTAGAGCCACA	pYTK008
ConLS'C	ACCCTGAATTCGCATCTAGAGTTTAAACTGGATACTATTGCACGTTTCTGATGAGACGTGGTAGAGCCACA	pYTK008
ConLS'D	ACCCTGAATTCGCATCTAGAGTTTAAACCTAATGATGCCTGATGTTTCTGATGAGACGTGGTAGAGCCACA	pYTK008
ConLS'E	ACCCTGAATTCGCATCTAGAGTTTAAACGGTTCACATAGCTTAGTTTCTGATGAGACGTGGTAGAGCCACA	pYTK008
ConRE'B	TCACAACAGTCCACGTCTCAAGCAAAACTATATCTCAATCGGGGTTTAAACGTTACAGAGATGTTACGAACC	pYTK073
ConRE'C	TCACAACAGTCCACGTCTCAAGCAAAACTGGATACTATTGCACGTTTAAACGTTACAGAGATGTTACGAACC	pYTK073
ConRE'D	TCACAACAGTCCACGTCTCAAGCAAAACCTAATGATGCCTGATGTTTAAACGTTACAGAGATGTTACGAACC	pYTK073
ConRE'E	TCACAACAGTCCACGTCTCAAGCAAAACGGTTCACATAGCTTAGTTTAAACGTTACAGAGATGTTACGAACC	pYTK073
ConRE'F	TCACAACAGTCCACGTCTCAAGCAAAACACTGACATTGACTTGGTTTAAACGTTACAGAGATGTTACGAACC	pYTK073
